# Divergence of the individual repeats in the leucine-rich repeat domains of human Toll-like receptors explain their diversity and functional adaptations

**DOI:** 10.1101/2024.09.30.615863

**Authors:** Abraham Takkouche, Keita Ichii, Xinru Qiu, Lukasz Jaroszewski, Adam Godzik

## Abstract

Toll-like receptors (TLRs) are best known pattern recognition receptors of innate immunity, detecting a broad range of pathogen-associated molecular patterns (PAMPs), and endogenous danger associated molecular patterns (DAMPs), initiating inflammatory and antimicrobial responses. TLRs contain two specialized domains, a signaling domain (TIR), and a receptor domain composed of tandem repeats of short 20-30 amino acid segments called Leucine-rich Repeats (LRRs). LRR domains, often paired with other domains, are widespread in all kingdoms of life, invariably forming highly similar, solenoid-like three dimensional structures. Despite this structural conservation, LRR domains overall, and receptor domains of TLRs in particular, exhibit remarkable diversity in binding specificity, recognizing diverse ligands such as lipoproteins, nucleic acids, polysaccharides, other proteins and protein complexes. To understand how this conserved scaffold can accommodate such binding diversity, we performed an in-depth analysis of sequential and structural conservation of individual repeats within the LRR domain of each of the ten human TLRs. We demonstrate that the small variations in repeat lengths and local sequence patterns lead to subtle, but critical structural adaptations, such as changes in local curvature, emergence of loops, cavities and interaction interfaces, each contributing to recognition of specific ligands and formation of the receptor complexes. TLR polymorphisms in human populations can further fine-tune the specificity and strength of ligand recognition, influencing how individuals respond to different pathogens and cell damage causing diseases. We show that in most cases the interfaces with the ligands show high level of polymorphism, suggesting a potential for diverse immune responses to infections among human populations while interfaces with other proteins in the receptor complex are more conserved, pointing to the importance of conserving the overall structure of the signaling pathways. By studying how divergence in LRR repeats affects TLRs structure and function, we provide deeper insights into TLR recognition mechanisms, and a better understanding of the mechanism of evolutionary adaptability of immune recognition systems, both along the evolution of vertebrates, and across the human population.

**Significance statement:** Human Toll-like receptors (hTLRs) play a key role in the innate immune response, recognizing diverse danger molecular patterns through their receptor domains, that consist of tandem repeats of a structural unit called a leucine rich repat (LRR). They are also an example of functionally diverse paralogous family where, despite the overall sequence and structure similarity, each member develops its specific function. Our study reveals that subtle modifications of dividual repeats, without disrupting the overall structure of the receptor domain, form secondary patterns defining the functional specificity of each TLR, enabling them to recognize and respond to a broad array of pathogen and disease associated molecular patterns. These findings offer a new perspective on how sequence variability within conserved protein domains can drive functional evolution and adaptation, with implications both for understanding immune receptor functional adaptation and their fast evolution as well as more general problem of functional diversification in paralogous families.
