## Supplementary material for "Divergence of the individual repeats in the leucine-rich repeat domains of human Toll-like receptors explain their diversity and functional adaptations": Dataset D1: Local curvature and lengths of individual repeats

Human TLR1, Chain A (PDB:6NIH)
	Res. 1	Res. 2	Res. 3	Curvature	Circumradius	Repeat Length 1-2	Repeat Length 2-3
	L50	L74	L98	0.0387	25.86	24	24
	L74	L98	L119	0.031	32.21	24	21
	L98	L119	L144	0.062	16.14	21	25
	L119	L144	V167	0.0749	13.36	25	23
	L144	V167	L192	0.01	99.54	23	25
	V167	L192	L216	0.0471	21.22	25	24
	L192	L216	L249	0.0655	15.26	24	33
	L216	L249	F276	0.0427	23.41	33	27
	L249	F276	L302	0.0278	35.97	27	26
	F276	L302	F331	0.0308	32.42	26	29
	L302	F331	L353	0.0606	16.49	29	22
	F331	L353	L377	0.0166	60.13	22	24
	L353	L377	L403	0.0453	22.09	24	26
	L377	L403	L428	0.0441	22.69	26	25
	L403	L428	L450	0.0534	18.74	25	22
	L428	L450	L473	0.0373	26.84	22	23
Human TLR2, Chain A (PDB:6NIG)
	Res. 1	Res. 2	Res. 3	Curvature	Circumradius	Repeat Length 1-2	Repeat Length 2-3
	L57	L81	L105	0.0444	22.54	24	24
	L81	L105	L129	0.041	24.42	24	24
	L105	L129	L154	0.0386	25.92	24	25
	L129	L154	L179	0.0555	18.03	25	25
	L154	L179	L203	0.0217	46.1	25	24
	L179	L203	L227	0.0198	50.61	24	24
	L203	L227	F254	0.0454	22.04	24	27
	L227	F254	L282	0.0622	16.09	27	28
	F254	L282	L312	0.057	17.55	28	30
	L282	L312	I341	0.0491	20.35	30	29
	L312	I341	L365	0.0082	121.51	29	24
	I341	L365	L392	0.0338	29.58	24	27
	L365	L392	I418	0.0642	15.58	27	26
	L392	I418	L441	0.0464	21.55	26	23
	I418	L441	L462	0.0688	14.54	23	21
	L441	L462	L482	0.045	22.24	21	20
Human TLR3, Chain A (PDB:1ZIW)
	Res. 1	Res. 2	Res. 3	Curvature	Circumradius	Repeat Length 1-2	Repeat Length 2-3
	L56	L80	L104	0.0426	23.47	24	24
	L80	L104	L128	0.044	22.71	24	24
	L104	L128	L152	0.0351	28.52	24	24
	L128	L152	L176	0.0403	24.82	24	24
	L152	L176	L202	0.0412	24.27	24	26
	L176	L202	L226	0.0356	28.1	26	24
	L202	L226	L253	0.0549	18.2	24	27
	L226	L253	L279	0.0521	19.21	27	26
	L253	L279	F303	0.0606	16.5	26	24
	L279	F303	L327	0.0079	126.97	24	24
	F303	L327	L360	0.0266	37.59	24	33
	L327	L360	L384	0.0168	59.39	33	24
	L360	L384	L412	0.0297	33.72	24	28
	L384	L412	L436	0.0376	26.58	28	24
	L412	L436	I461	0.0366	27.35	24	25
	L436	I461	L485	0.0516	19.37	25	24
	I461	L485	L511	0.0397	25.16	24	26
	L485	L511	L535	0.0496	20.18	26	24
	L511	L535	L567	0.0429	23.33	24	32
	L535	L567	I591	0.0214	46.65	32	24
	L567	I591	L615	0.0282	35.41	24	24
	I591	L615	L640	0.0894	11.18	24	25
Human TLR4, Chain A (PDB:3FXI)
	Res. 1	Res. 2	Res. 3	Curvature	Circumradius	Repeat Length 1-2	Repeat Length 2-3
	L59	L83	L107	0.0281	35.62	24	24
	L83	L107	L131	0.0542	18.46	24	24
	L107	L131	L155	0.0308	32.51	24	24
	L131	L155	L180	0.0429	23.31	24	25
	L155	L180	L208	0.0313	31.91	25	28
	L180	L208	L231	0.0364	27.45	28	23
	L208	L231	L258	0.0651	15.35	23	27
	L231	L258	F288	0.0498	20.08	27	30
	L258	F288	F313	0.0389	25.7	30	25
	F288	F313	L335	0.0755	13.25	25	22
	F313	L335	L356	0.0393	25.45	22	21
	L335	L356	L378	0.0129	77.36	21	22
	L356	L378	L404	0.024	41.62	22	26
	L378	L404	L427	0.0575	17.39	26	23
	L404	L427	L452	0.034	29.42	23	25
	L427	L452	L476	0.0167	59.76	25	24
	L452	L476	L501	0.0479	20.89	24	25
	L476	L501	L525	0.022	45.41	25	24
	L501	L525	L549	0.0313	31.91	24	24
Human TLR5, Chain A (PDB:3J0A)
	Res. 1	Res. 2	Res. 3	Curvature	Circumradius	Repeat Length 1-2	Repeat Length 2-3
	L51	L75	L100	0.0186	53.85	24	25
	L75	L100	L124	0.0622	16.08	25	24
	L100	L124	L150	0.0008	1206.6	24	26
	L124	L150	I175	0.082	12.2	26	25
	L150	I175	L203	0.0397	25.19	25	28
	I175	L203	L231	0.1255	7.97	28	28
	L203	L231	L258	0.0183	54.51	28	27
	L231	L258	L293	0.0755	13.25	27	35
	L258	L293	L317	0.0996	10.04	35	24
	L293	L317	L341	0.0466	21.46	24	24
	L317	L341	I365	0.0047	213.41	24	24
	L341	I365	L389	0.0034	289.88	24	24
	I365	L389	I408	0.0716	13.96	24	19
	L389	I408	I428	0.006	166.63	19	20
	I408	I428	L453	0.063	15.87	20	25
	I428	L453	L478	0.0516	19.38	25	25
	L453	L478	S502	0.0217	46.01	25	24
	L478	S502	L531	0.095	10.53	24	29
	S502	L531	L553	0.0281	35.61	29	22
Human TLR6, Chain A (AlphaFold)
	Res. 1	Res. 2	Res. 3	Curvature	Circumradius	Repeat Length 1-2	Repeat Length 2-3
	L81	L105	L126	0.0396	25.25	24	21
	L105	L126	L151	0.0637	15.71	21	25
	L126	L151	I174	0.0566	17.66	25	23
	L151	I174	L199	0.0223	44.91	23	25
	I174	L199	L223	0.0515	19.42	25	24
	L199	L223	F254	0.0501	19.96	24	31
	L223	F254	L281	0.0274	36.54	31	27
	F254	L281	L307	0.0281	35.64	27	26
	L281	L307	L336	0.04	24.99	26	29
	L307	L336	L358	0.0571	17.51	29	22
	L336	L358	L382	0.0295	33.87	22	24
	L358	L382	L408	0.0441	22.66	24	26
	L382	L408	L433	0.0335	29.82	26	25
	L408	L433	L455	0.0426	23.5	25	22
	L433	L455	L478	0.0313	31.96	22	23
	L455	L478	L500	0.0552	18.13	23	22
Human TLR7, Chain A (PDB:7CYN)
	Res. 1	Res. 2	Res. 3	Curvature	Circumradius	Repeat Length 1-2	Repeat Length 2-3
	L70	I94	L132	0.039	25.62	24	38
	I94	L132	L153	0.0631	15.85	38	21
	L132	L153	L177	0.0344	29.03	21	24
	L153	L177	L209	0.0435	22.97	24	32
	L177	L209	L230	0.0478	20.93	32	21
	L209	L230	L254	0.0523	19.11	21	24
	L230	L254	L295	0.0457	21.88	24	41
	L254	L295	L319	0.0517	19.34	41	24
	L295	L319	L345	0.0354	28.22	24	26
	L319	L345	L375	0.0457	21.9	26	30
	L345	L375	L402	0.0113	88.6	30	27
	L375	L402	I426	0.0505	19.79	27	24
	L402	I426	L498	0.0125	80.14	24	72
	I426	L498	L522	0.067	14.93	72	24
	L498	L522	L547	0.0481	20.8	24	25
	L522	L547	L571	0.0227	43.98	25	24
	L547	L571	L601	0.0753	13.28	24	30
	L571	L601	L624	0.0084	118.69	30	23
	L601	L624	L655	0.0299	33.46	23	31
	L624	L655	L680	0.0518	19.32	31	25
	L655	L680	L704	0.0461	21.7	25	24
	L680	L704	L728	0.0443	22.56	24	24
Human TLR8, Chain A (PDB:3W3G)
	Res. 1	Res. 2	Res. 3	Curvature	Circumradius	Repeat Length 1-2	Repeat Length 2-3
	L68	I92	L130	0.0478	20.93	24	38
	I92	L130	L151	0.0558	17.93	38	21
	L130	L151	L175	0.0376	26.6	21	24
	L151	L175	L206	0.0354	28.21	24	31
	L175	L206	L227	0.0558	17.93	31	21
	L206	L227	L251	0.0423	23.63	21	24
	L227	L251	L292	0.0729	13.72	24	41
	L251	L292	L316	0.0345	28.97	41	24
	L292	L316	L342	0.035	28.58	24	26
	L316	L342	L372	0.0386	25.91	26	30
	L342	L372	I399	0.032	31.23	30	27
	L372	I399	I423	0.0506	19.76	27	24
	I399	I423	L486	0.0267	37.48	24	63
	I423	L486	L510	0.0544	18.38	63	24
	L486	L510	L535	0.0339	29.52	24	25
	L510	L535	L559	0.0335	29.82	25	24
	L535	L559	L589	0.0484	20.68	24	30
	L559	L589	L613	0.0253	39.47	30	24
	L589	L613	L644	0.0581	17.21	24	31
	L613	L644	L669	0.0311	32.15	31	25
	L644	L669	L693	0.042	23.81	25	24
	L669	L693	L717	0.0537	18.63	24	24
Human TLR9, Chain A (AlphaFold)
	Res. 1	Res. 2	Res. 3	Curvature	Circumradius	Repeat Length 1-2	Repeat Length 2-3
	L68	L92	L128	0.0345	29.01	24	36
	L92	L128	L148	0.0489	20.45	36	20
	L128	L148	L172	0.0436	22.96	20	24
	L148	L172	L204	0.0352	28.44	24	32
	L172	L204	L225	0.0424	23.58	32	21
	L204	L225	L249	0.0593	16.85	21	24
	L225	L249	L289	0.0521	19.19	24	40
	L249	L289	L313	0.0625	15.99	40	24
	L289	L313	L339	0.0317	31.53	24	26
	L313	L339	L369	0.0371	26.94	26	30
	L339	L369	L396	0.0356	28.11	30	27
	L369	L396	V420	0.0382	26.16	27	24
	L396	V420	L477	0.0017	592.98	24	57
	V420	L477	L501	0.0473	21.12	57	24
	L477	L501	L526	0.0476	21.02	24	25
	L501	L526	L550	0.0415	24.1	25	24
	L526	L550	L580	0.0455	21.97	24	30
	L550	L580	L603	0.0461	21.67	30	23
	L580	L603	L633	0.0363	27.56	23	30
	L603	L633	L658	0.0396	25.23	30	25
	L633	L658	L682	0.06	16.66	25	24
	L658	L682	L706	0.0417	24	24	24
Human TLR10, Chain A (AlphaFold)
	Res. 1	Res. 2	Res. 3	Curvature	Circumradius	Repeat Length 1-2	Repeat Length 2-3
	L53	L77	L101	0.0312	32.08	24	24
	L77	L101	L122	0.0334	29.95	24	21
	L101	L122	L147	0.0654	15.29	21	25
	L122	L147	V170	0.0624	16.02	25	23
	L147	V170	L193	0.0311	32.11	23	23
	V170	L193	L217	0.037	27.04	23	24
	L193	L217	L247	0.038	26.32	24	30
	L217	L247	F274	0.0275	36.34	30	27
	L247	F274	I302	0.0347	28.8	27	28
	F274	I302	L331	0.0474	21.11	28	29
	I302	L331	L353	0.0621	16.1	29	22
	L331	L353	L377	0.0385	25.95	22	24
	L353	L377	L402	0.0528	18.94	24	25
	L377	L402	M426	0.025	40	25	24
	L402	M426	L448	0.039	25.65	24	22
	M426	L448	L471	0.0235	42.47	22	23
Ribonuclease Inhibitor, Chain A (PDB: 2BNH)
	Res. 1	Res. 2	Res. 3	Curvature	Circumradius	Repeat Length 1-2	Repeat Length 2-3
	V28	L56	L85	0.0706	14.17	28	29
	L56	L85	L113	0.0428	23.39	29	28
	L85	L113	L142	0.053	18.88	28	29
	L113	L142	L170	0.0425	23.52	29	28
	L142	L170	L199	0.0858	11.65	28	29
	L170	L199	L227	0.059	16.94	29	28
	L199	L227	L256	0.0375	26.67	28	29
	L227	L256	L284	0.0674	14.84	29	28
	L256	L284	L313	0.0426	23.45	28	29
	L284	L313	L341	0.0639	15.64	29	28
	L313	L341	L370	0.0517	19.33	28	29
	L341	L370	L398	0.0742	13.48	29	28
	L370	L398	L427	0.0356	28.07	28	29
